# Targeted Reactivation of X-linked Endogenous FOXP3 Gene from X-chromosome Inactivation in Human Female Breast Cancer Cells

**DOI:** 10.1101/2021.08.14.456310

**Authors:** Xuelian Cui, Zhifang Xu, Shuaibin Wang, Xin Li, Erica Stringer-Reasor, Sejong Bae, Leiping Zeng, Dehua Zhao, Runhua Liu, Lei S. Qi, Lizhong Wang

## Abstract

Unlike autosomal tumor suppressors, which must be inactivated by a two-hit Knudson mechanism, X-linked tumor suppressors can be inactivated by a single hit due to X-chromosome inactivation (XCI). Here, we argue that targeted reactivation of the non-mutated allele from XCI offers a potential therapy for female breast cancers. Towards this goal, we developed a dual CRISPR interference and activation (CRISPRi/a) approach for simultaneously silencing and reactivating multiple X-linked genes using two orthogonal, nuclease-deficient CRISPR/Cas9 (dCas9) proteins. We verified the efficacy for use of *Streptococcus pyogenes* (Sp) dCas9-KRAB for silencing *XIST* and *Staphylococcus aureus* (Sa) dCas9-VPR for activating *FOXP3* in various cell lines of human female breast cancers. We confirmed CRISPR reactivation of the non-mutated copy of *FOXP3* from XCI in human breast cancer CRL2316 cells, which express a synonymous heterozygous mutation (p.L266L; c.798G>C) in the coding region of *FOXP3*. Further, simultaneous silencing of *XIST* from XCI led to enhanced and prolonged *FOXP3* reactivation. We optimized CRISPRa by fusing SadCas9 to the demethylase TET1 and observed enhanced *FOXP3* activation. Analysis of the conserved CpG-rich region of *FOXP3* intron 1 confirmed that CRISPRi/a-mediated simultaneous *FOXP3* activation and *XIST* silencing were accompanied by elevated H4 acetylation, including H4K5ac, H4K8ac, and H4K16ac, and H3K4me3 and lower DNA methylation. This indicates that CRISPRi/a targeting to *XIST* and *FOXP3* loci alters their transcription and their nearby epigenetic modifications. The simultaneous activation and repression of the X-linked, endogenous *FOXP3* and *XIST* from XCI offers a useful research tool and a potential therapeutic for female breast cancers. This approach also provides new routes of targeted therapy for other X-chromosome-linked genetic disorders.
