## Supplementary Table S1 for "Targeted Reactivation of X-linked Endogenous FOXP3 Gene from X-chromosome Inactivation in Human Female Breast Cancer Cells"

### Sheet: Sheet1
Table S1 CRISPR/dCas9 DNA constructs for targeted repression of XIST and activation of FOXP3
Name	Type	DNA contructs	Condition
pSLQ1922 (KRAB-SpdCas9)	Plasmid	PB-Tre3g-KRAB-dcas9 (Bstx1)-2NLS-p2A-sfGFP-SV40polyA/R (EF1a-Zeocin-t2A-rtTA-1）	Dox inducible
pSLQ1932 (VPR-SpdCas9)	Plasmid	PB-Tre3g-dcas9-VPR-sfGFP-SV40polyA/R(EF1a-Zeocin-t2A- rtTA-WPRE)	Dox inducible
Transposase	Plasmid	Reverse Tet transactivator (rtTA) expression plasmid, low copy	-
pSLQ2840 (VPR-SadCas9)	Plasmid	PiggyBac: CAG-puro-WPRE PGK-VPR-sadCas9	-
pSLQ2837 (XIST sgRNA)	Plasmid	mU6-sgGal4-4, Blpl cut site, EF1alpha-Puro-T2a- mIFP -WPRE	-
pSLQ2806 (FOXP3 sgRNA)	Plasmid	pHR：U6-sasgTetCMV-mcherry-WPRE	-
pSLQ2840-TET1 (TET1-SadCas9)	Plasmid	PiggyBac: CAG-EGFP-WPRE PGK-TET1-sadCas9	-
