## Supplementary Table S2 for "Targeted Reactivation of X-linked Endogenous FOXP3 Gene from X-chromosome Inactivation in Human Female Breast Cancer Cells"

### Sheet: Sheet1
Table S2. The sequences of PCR primers and CRISPR sgRNAs used in this study
sgRNA	sgRNA sequence	Location
XIST-sgRNA1	GCAGCGCTTTAAGAACTGAA	Exon 1
XIST-sgRNA2	GCCATATTTCTTACTCTCTCG	Exon 1
XIST-sgRNA3	GACTGAAGATCTCTCTGCACTT	Exon 1
FOXP3-sgRNA1	TTCCGCCATTGACGTCATGG	Intron 1
FOXP3-sgRNA2	GGGCTTCATCGACACCACGG	Intron 1
FOXP3-sgRNA3	GACGTCCCAACAGACAGTGC	Intron 1
FOXP3-sgRNA4	ACGCAGCCTGCCCTTGGACA	promoter
FOXP3-sgRNA5	CCGGGCCCCCAGCAGGTCTG	promoter
RT-PCR	Forward primer	Reverse primer
FOXP3	TACTTCAAGTTCCACAACATGCGACC	CGCACAAAGCACTTGTGCAGACTCAG
XIST	TCAGGGAGCAGTTTGCCCTA	CAAGAGGAGCCTAAGGAGACA
GAPDH	CCCCTTCATTGACCTCAACTACAT	CGCTCCTGGAAGATGGTGA
PPP1R3F	CATGGCCCCAGATGACACTT	TGCCTGGAGGACCTCTGTAA
CCDC22	GGTTGTAGAGGCTGTGGTCC	GACGCTCAGCCAAGAAGAGA
ZFAT	AGGCCTCTGAGTACACCTGA	CTGGACTTCTTCGTGGACCC
CFAP61	TACCTGCAAGCTGTTTGGGA	TTGGGGTAGTCCAGGAAGGT
ERI3	CAATGGTGTCCTTCCCTCCC	TGGTCCGGCCATTTAGCTTT
COPS5	AGGGCACTGAAACCCGAGTA	GATTGCATTTTCAAGGCGGC
IGF2BP2	CTACGCCTTCGTGGACTACC	GCAGGTGAGGAGGGATGTTT
VAMP4	AAGCGCCACCTCAATGATGA	TGGTCCAGATGGTCCCCTTA
ASXL2	GCATGCCTGAATGCAATGCT	CCCATCCGGCACATCTTTCT
FOXP3 mutation analysis	Forward primer	Reverse primer
FOXP3-798G/C-DNA-PCR	AGGGATAGTGCGCAAAACCT	AGAGGGTTTGTAAGTAGAAG
FOXP3-798G/C-cDNA-PCR	GGCACAATGTCTCCTCCAGA	ACAGCAAACAGGCTGTCAGG
ChIP	Forward primer	Reverse primer
FOXP3	AGCCAGTTCTCGGAACGAAA	ACTTGCCCAGATTTTTCCGC
XIST	TCAATCTTCTAGGCCACGCCT	AGGACGTGTCAAGAAGACACT
PPP1R3F	GGAGGAGGGTGCATTGAGTC	GGCCCTCCCTTTAACAGCAT
CCDC22	GGACCCTTTCACCTTCCCAG	CCCTGCAGCCTTTTGGAAAC
Pyrosequencing intron 1 CpG site
Forward primer	TTGGGTTAAGTTTGTTGTAGGATAG
Reverse primer	5’biotinylated-ATCTAAACCCTATTATCACAACCCC
Sequencing	AAGTTTGTTGTAGGATAG
dCas9-TET1 construction
Forward primer	CGGTCGACAAGCCACCATGGATGCCCAAAAAGAAGAGGAAAGTGAAAGATTCTGAACTG
Reverse primer	CGCATATGGACCCAATGGTTATAGGGCCCCG
