## Supplementary Table S3 for "Targeted Reactivation of X-linked Endogenous FOXP3 Gene from X-chromosome Inactivation in Human Female Breast Cancer Cells"

### Sheet: Sheet1
Table S3. CRISPR/dCas9-KRAB-, VPR-, XIST-sgRNA, and FOXP3-sgRNA stably expressed cell models
Name	Cell line	Plasmid ID	Condition
SpdCas9-KRAB (CRISPRi)	HEK293T	pSLQ1922	Dox inducible
SpdCas9-VPR (CRISPRa)	HEK293T	pSLQ1932	Dox inducible
SpdCas9-KRAB/SadCas9-VPR (CRISPRi/a)	MDA-MB-231	pSLQ1922	Dox inducible
SpdCas9-KRAB/SadCas9-VPR (CRISPRi/a)	MCF-7	pSLQ1922	Dox inducible
SpdCas9-KRAB/SadCas9-VPR (CRISPRi/a)	HEK293T	pSLQ1922	Dox inducible
SpdCas9-KRAB/SadCas9-VPR (CRISPRi/a)	CRL2316	pSLQ1922/pSLQ2840	Dox inducible
SadCas9-VPR (CRISPRa)	CRL2316	pSLQ2840	-
SadCas9-VPR (CRISPRa)	HEK293T	pSLQ2840	-
SadCas9-VPR/FOXP3-sgRNA (CRISPRa-FOXP3)	HEK293T	pSLQ2840/pSLQ2806	-
