## Supplementary Table S4 for "Targeted Reactivation of X-linked Endogenous FOXP3 Gene from X-chromosome Inactivation in Human Female Breast Cancer Cells"

### Sheet: Sheet1
Table S4. Gene copy number, mutation and expression of the FOXP3 gene in human breast cancer cell lines *
Cell lines	ER	PR	HER2	Subtype	Gene Copy Number #	FOXP3 mutation	mRNA expression ξ
HMEC	+	+	-	Luminal	2.05 *	No	1.00 (reference) *
MCF10A	-	-	-	Basal	2.03 *	No	1.29 *
MCF7	+	+	-	Luminal	0.67 **	No	0.05 *
T47D	+	+	-	Luminal	1.44 **	No	0.67 *
BT-474	+	+	+	Luminal	1.48 **	No	0.28 *
MDA-MB-453	-	-	+	Luminal	2.00 **	No	0.00 *
HCC202 (CRL2316)	-	-	+	Luminal	2.00 **	798G>C heterozygous	0.46 *
BT-549	-	-	-	Basal	0.67 **	No	0.17 *
BT-20	-	-	-	Basal	0.82 **	No	0.28 *
MDA-MB-468	-	-	-	Basal	1.41 **	No	0.00 *
MDA-MB-231	-	-	-	Basal	2.00 **	No	0.23 *
Original data from * our preliminary data or ** Sanger COSMIC database.
# Gene copy number were compared with the average copy number of the genome.
ξ Relative FOXP3 expression in breast cancer cells vs. normal MHEC-1 cells (Cell 129, 1275-1286, 2007).
HMEC: normal human mammary epithelial cells
