## Supplementary Table S5 for "Targeted Reactivation of X-linked Endogenous FOXP3 Gene from X-chromosome Inactivation in Human Female Breast Cancer Cells"

### Sheet: Table S5a-b
Table S5a. The potential off-targets of FOXP3 accessed using the Cas-OFFinder off-target searching tool
sgRNA	Target Sequence	Bulge Type	Bulge Size	Mismatch	Number of Found Targets
sgRNA-1	TTCCGCCATTGACGTCATGG	X	0	3	2
sgRNA-1	TTCCGCCATTGACGTCATGG	X	0	4	155
sgRNA-1	TTCCGCCATTGACGTCATGG	X	0	5	7252
sgRNA-1	TTCCGCCATTGACGTCATGG	X	0	6	7714
sgRNA-1	TTCCGCCATTGACGTCATGG	X	0	7	30231
sgRNA-1	TTCCGCCATTGACGTCATGG	X	0	8	221550
sgRNA-1	TTCCGCCATTGACGTCATGG	X	0	9	879138
sgRNA-2	GGGCTTCATCGACACCACGGNGG	X	0	3	1
sgRNA-2	GGGCTTCATCGACACCACGGNGG	X	0	4	50
sgRNA-2	GGGCTTCATCGACACCACGGNGG	X	0	5	522
sgRNA-2	GGGCTTCATCGACACCACGGNGG	X	0	6	4159
sgRNA-2	GGGCTTCATCGACACCACGGNGG	X	0	7	25984
sgRNA-2	GGGCTTCATCGACACCACGGNGG	X	0	8	138491
sgRNA-2	GGGCTTCATCGACACCACGGNGG	X	0	9	616902
Table S5b. The potential off-targets of XIST accessed using the Cas-OFFinder off-target searching tool
sgRNA	Target Sequence	Bulge Type	Bulge Size	Mismatch	Number of Found Targets
sgRNA-1	GCAGCGCTTTAAGAACTGAA	X	0	3	2
sgRNA-1	GCAGCGCTTTAAGAACTGAA	X	0	4	86
sgRNA-1	GCAGCGCTTTAAGAACTGAA	X	0	5	871
sgRNA-1	GCAGCGCTTTAAGAACTGAA	X	0	6	7249
sgRNA-1	GCAGCGCTTTAAGAACTGAA	X	0	7	48352
sgRNA-1	GCAGCGCTTTAAGAACTGAA	X	0	8	256379
sgRNA-1	GCAGCGCTTTAAGAACTGAA	X	0	9	1071502
sgRNA-2	GCCATATTTCTTACTCTCTCG	X	0	3	1
sgRNA-2	GCCATATTTCTTACTCTCTCG	X	0	4	56
sgRNA-2	GCCATATTTCTTACTCTCTCG	X	0	5	960
sgRNA-2	GCCATATTTCTTACTCTCTCG	X	0	6	3218
sgRNA-2	GCCATATTTCTTACTCTCTCG	X	0	7	20812
sgRNA-2	GCCATATTTCTTACTCTCTCG	X	0	8	101219
sgRNA-2	GCCATATTTCTTACTCTCTCG	X	0	9	404217
Bulge type X means bulge is no DNA or RNA bulge.

### Sheet: Table S5c
Table S5c. The potential mismatch ≤4 off-target regions accessed using the Cas-OFFinder off-target searching tool
FOXP3-gRNA1
Target DNA sequence	Chromosome	Position	Location	Direction	Mismatches	Nearby Gene	Position to Gene
GGGCTTCATaGAtcCCACGGTGG	chr8	134574361	chr8:134,477,792-134,696,554	-	3	ZFAT	Intron 11-12
GGGCTTCATgGACACCctGGGGG	chr20	20289596	chr20: 20,052,532-20,360,698	-	3	CFAP61	Intron 23-24
GGGCTTCATgGAagCCAtGGTGG	chr8	1640555	chr8:737,628-1,708,476	-	4	DLGAP2	Intron 8-9
GGGCTTCATgGcCACCACaaTGG	chr8	130916363	chr8: 130,780,301-131,040,909	-	4	ADCY8	Intron 5-6
GGGggTCAgCGcCACCACGGAGG	chr15	55742708	chr8: 55,611,544-55,743,152	-	4	PRTG	Intron 1-2
GGGCTTCAagGAgACCcCGGGGG	chr20	2705176	chr20: 2,693,574-2,759,393	-	4	EBF4	Intron 1-2
GGGgTTCATgGAaACCAaGGTGG	chr20	59319834	chr20: 59,300,443-59,325,992	+	4	EDN3	Intron 2-3
GGGCcTCATCcACAgCAaGGGGG	chr22	17818708	chr22: 17,787,649-18,024,561	+	4	MICAL3	Exon26
GGGCTgCAaCGAaACCACaGCGG	chr2	29155771	chr2: 29,115,415-29,183,808	-	4	CLIP4	Intron 9-10
GGGCTcCtTCGAgAtCACGGGGG	chr4	95232528	chr4: 95,162,504-95,549,206	-	4	UNC5C	Intron 7-8
GGGCTTCtTCccCgCCACGGTGG	chr17	2957808	chr17: 2,755,705-3,037,741	-	4	RAP1GAP2	Intron 4-5
GGGCgTCgTgGgCACCACGGCGG	chr16	662753	chr16: 649,311-667,833	+	4	WDR90	Exon34
GGGCTTCAggGACcCCACaGTGG	chr9	133692668	chr9: 133,663,560-133,739,955	-	4	SARDH	Intron 15-16
GGGCTcCcTCcACtCCACGGAGG	chr11	45901249	chr11: 45,885,651-45,906,465	-	4	MAPK8IP1	Intron 3-4
GGGCTggAgCGACACCACGaAGG	chr11	77160880	chr11: 77,128,246-77,215,241	+	4	MYO7A	Intron 11-12
GGGCTTCActGACcCCtCGGTGG	chr11	134381945	chr11: 134,378,504-134,412,242	-	4	B3GAT1	Exon5
GGcCTTCATaGACAgCAgGGAGG	chr10	49477707	chr10: 49,454,168-49,539,538	-	4	ERCC6	Intron 11-12
GGGCTTCATtGACACCtaaGTGG	chr3	140194726	chr3: 139,935,185-140,577,397	+	4	CLSTN2	Intron 2-3
FOXP3-gRNA2
Target DNA sequence	Chromosome	Position	Location	Direction	Mismatches	Nearby Gene	Position to Gene
TTCtGCCATTGAaGTCcTGGTGG	chr1	44293188	chr1:44,221,070-44,355,260	-	3	ERI3	Intron 6-7
TTCCtCCATTGAtaTCtTGGTGG	chr5	55863978	chr5: 55,851,357-55,922,854	+	4	IL31RA	Intron 2-3
TTCaGCCATTccCGcCATGGGGG	chr5	170795353	chr5: 170,763,350-170,814,047	-	4	GABRP	EXON5
TTCCttCcTTGAgGTCATGGTGG	chr1	10496376	chr1: 10,474,950-10,630,758	+	4	PEX14	Intron 2-3
TTtCtCCATTGAgGTCATtGTGG	chr1	216622212	chr1: 216,503,246-217,137,755	-	4	ESRRG	Intron 3-4
TTCtGCCATTGACGTaAaGaAGG	chr17	28617603	chr17: 28,614,446-28,645,454	-	4	KIAA0100	Intron 32-33
cTCCcCCATTGACGaCATaGCGG	chrX	651226	chrX: 624,344-659,411	+	4	SHOX	Intron 5-6
cTCCcCCATTGACGTCtgGGCGG	chr6	53018436	chr6: 53,001,279-53,061,824	-	4	CILK1	EXON7
cTCtGCCATcGAgGTCATGGTGG	chr11	64136095	chr11: 63,998,558-64,166,113	-	4	MACROD1	Intron 3-4
TaCgGCCAaTGACGTCATtGGGG	chr11	66292193	chr11: 66,291,894-66,296,664	+	4	TMEM151A	Intron 1-2
TTCCcCCATTcACGTtAgGGTGG	chr10	549004	chr10: 274,190-689,668	-	4	DIP2C	Intron 1-2
cTCaGCCATgGAgGTCATGGGGG	chr19	1049224	chr19: 1,039,997-1,065,572	-	4	ABCA7	Intron 16-17
cTCCGaCATgGACtTCATGGTGG	chr19	9854568	chr19: 9,853,718-9,936,515	-	4	OLFM2	EXON6

### Sheet: Table S5d
Table S5d. The potential mismatch ≤4 off-target regions accessed using the Cas-OFFinder off-target searching tool
XIST-gRNA1
Target DNA sequence	Chromosome	Position	Location	Direction	Mismatches	Nearby Gene	Position to Gene
GACTGAAGAaCTCTCaGCACTgAGG	chr3	185717321	chr3: 185,643,130-185,825,042	-	3	IGF2BP2	Intron 2-3
GAaTGAAGATCTCcCaGCACTTTGG	chr1	171734002	chr1: 171,700,160-171,742,074	+	3	VAMP4	Intron 2-3
GACTGAAtATaTgTtTGCACTTAGG	chr15	29717369	chr15: 29,699,367-29,968,915	-	4	TJP1	Intron 3-4
GACTGAAGcTtatTCTGCACTTGGG	chr5	169270778	chr5: 168,661,733-169,301,139	+	4	SLIT3	Intron 1-2
GcCTGAAGAaCcCTCTGgACTTGGG	chrY	7071450	chrY: 6,910,686-7,101,970	+	4	TBL1Y	Intron9-10
XIST-gRNA2
Target DNA sequence	Chromosome	Position	Location	Direction	Mismatches	Nearby Gene	Position to Gene
GCCATATTgCTTACTCTaTCaTGG	chr2	25787436	chr: 25,733,753-25,878,48	+	3	ASXL2	Intron 5-6
GtCATATTTCTatCTCTCTtGTGG	chr15	67083349	chr15: 67,063,763-67,195,173	+	4	SMAD3	Intron 1-2
tCtATATTTCTgACTCTCTCcTGG	chr20	42596593	chr20: 42,072,752-43,189,970	+	4	PTPRT	Intron 7-8
GCCATtTTTCTTcCTCTtTtGGGG	chr20	54016800	chr20: 53,936,777-54,070,594	+	4	BCAS1	Intron4-5
GgCATAcTgCTTACTCTCTCcAGG	chr1	94458083	chr1: 94,418,389-94,518,666	+	4	ABCD3	Intron 1-2
GCtATtTTTCTTACTtTCTtGAGG	chr2	133298532	chr2: 132,671,788-133,568,463	-	4	NCKAP5	Intron4-5
cCCATATTTCTTtCTCTtTCcTGG	chr12	160188	chr12: 66,767-178,455	+	4	IQSEC3	Intron 7-8
GCCATATTTCagACTaTCaCGTGG	chr12	21645291	chr12: 21,635,342-21,757,857	-	4	LDHB	Intron4-5
aCCATATTTCTTAaTgTCTCaGGG	chr4	151728080	chr4: 151,670,504-151,761,007	+	4	GATB	Intron2-3
GCCATgTTTCTTAaaCTCTtGGGG	chr9	70073936	chr9: 70,043,848-70,226,972	+	4	MAMDC2	Intron2-3
GCCATATTcCTTcCTgTCTCtGGG	chr14	81494584	chr14: 81,471,547-81,533,853	+	4	SEL1L	Intron11-12
GCCATATTgCcTACTCTCgtGGGG	chr10	5928928	chr10: 5,890,203-5,937,594	+	4	FBH1	Intron20-21
tCCATgTTTCTTACTCTCTaaGGG	chr18	48660917	chr18: 48,539,158-48,861,906	+	4	CTIF	Intron4-5
aCCATgTTTCcTtCTCTCTCGTGG	chr3	10427817	chr3: 10,324,023-10,708,007	+	4	ATP2B2	Intron4-5
GCCATATTTtTTAaTaTCTgGAGG	chr3	183766390	chr3: 183,697,797-183,812,624	+	4	YEATS2	Intron15-16
