## Supplementary Table S6 for "Targeted Reactivation of X-linked Endogenous FOXP3 Gene from X-chromosome Inactivation in Human Female Breast Cancer Cells"

### Sheet: Sheet1
Table S6 Specific primary antibodies used in this study
Antibodies	Assay		Supplier	Catalogue number	Dilution/Quantity
SadCas9	Werstern blot		Genscript	A01951	0.5μg/ml
SadCas9	IP		Genscript	A01951	2μg
SadCas9	CHIP		Genscript	A01951	2μg
SpdCas9	Werstern blot		Genscript	A01885	1:3000
TET1	Werstern blot		GeneTex	GTX124207	1:2000
Tri-Methyl-Histone H3 (Lys4)	CHIP		CST	9727S	4μg
TriMethyl-Histone H3-K9 Rabbit pAb	CHIP		Abclonal	A2360	4μg
TriMethyl-Histone H3-K27 Rabbit pAb	CHIP		Abclonal	A2363	4μg
Acetyl-Histone H3 (Lys27)	CHIP		CST	4353S	4μg
Acetyl-Histone H4-K5 Rabbit	CHIP		Abclonal	A15233	4μg
Acetyl-Histone H4-K8 Rabbit	CHIP		Abclonal	A7258	4μg
Anti-acetyl-Histone H4 (Lys16)	CHIP		Millipore	07-329	2μg
Anti-acetyl-Histone H4 (Lys16)	Werstern blot		Millipore	07-329	1:1000
Tri-Methyl-Histone H3 (Lys4)	Werstern blot		CST	9727S	1:1000
TriMethyl-Histone H3-K9 Rabbit pAb	Werstern blot		Abclonal	A2360	1:500
TriMethyl-Histone H3-K27 Rabbit pAb	Werstern blot		Abclonal	A2363	1:1000
β-actin	Werstern blot		Proteintech	66009-1-Ig	1:5000
Normal-IgG-rabiit	CHIP		CST	2729S	2μg
Normal-IgG-mouse	CHIP&IP		SANTA CRUZ	SC-2025	2μg
